# Tumoral switch in NUMB splicing changes essential transcription pathways and induces malignant properties in tumour cells

**DOI:** 10.64898/2026.05.15.725391

**Authors:** José Manuel García-Heredia, Sara M. Ortega-Campos, Amancio Carnero

**Affiliations:** Instituto de Biomedicina de Sevilla (IBIS)/HUVR/CSIC/Univ Sevilla, Hospital Universitario Virgen del Rocío, Ed. IBIS, Avda. Manuel Siurot S/N, 41013, Seville, Spain; CIBER de Cancer (CIBERONC), Instituto de Salud Carlos III, Madrid, Spain; Departamento de Bioquímica Vegetal y Biología Molecular, Universidad de Sevilla, 41012 Sevilla, Spain

**Author notes:** Corresponding authors, Instituto de Biomedicina de Sevilla (IBIS)/HUVR/CSIC/Univ Sevilla, Hospital Universitario Virgen del Rocío, Ed. IBIS, Avda. Manuel Siurot S/N, 41013, Seville, Spain. These authors contributed equally (José Manuel García-Heredia, Sara M. Ortega-Campos).

**Keywords:** NUMB, breast cancer, transcript isoform balance, transcriptomics, pharmacogenomics, TCGA, CCLE, patient-derived xenografts

## Abstract

**Background:** Recent evidence suggests that cancer can exhibit splicing alterations that give rise to tumour-specific isoforms. One example is NUMB, which produces four isoforms (p72, p71, p66, and p65) through alternative splicing of exons 3 and 9. Traditionally considered a tumour suppressor, it also has been considered an oncogene. We propose that this duality is due to isoform-specific expression.

**Results:** Using public databases, we identified a tumour-associated switch in NUMB isoform expression: p72/p71 are upregulated in tumours, whereas p66/p65 are more expressed in non-tumour tissues. These isoforms correlate differently with cellular processes. NUMBL, a NUMB homolog, behaves similarly to p65. We identified two transcriptional clusters: one characterized by high expression of p72/p71, and another by p66/p65/NUMBL. Each group was associated differently with the Notch, WNT/β-catenin, Hedgehog, and Hippo signalling pathways, suggesting isoform-specific regulatory roles. Analysis of breast cancer cell lines (CCLE) led to a NUMB score based on isoform expression, which classified cell lines into biologically distinct groups. The p72/p71-enriched group showed distinct signatures, pathway activity, and drug sensitivity. Applying this score to TCGA-BRCA samples revealed a significant link between high NUMB-score and poor survival, confirmed by Kaplan–Meier analysis.

**Conclusions:** NUMB emerges as a potential oncogenic contributor and biomarker in splicing-based personalised medicine, highlighting isoform-specific expression as a clinically relevant determinant of tumour behaviour, pathway activity, and therapeutic response.
