## Supplementary Table 2. Pathway-associated genes and transcript-level log2FC values for "Tumoral switch in NUMB splicing changes essential transcription pathways and induces malignant properties in tumour cells"

Pathway	hgnc_symbol	transcript_id	log2FC_p72	log2FC_p71	log2FC_p66	log2FC_p65	log2FC_numbl
Hedgehog	HHAT	uc009xcy	2.600522605	1.336938514	0.600019546	-1.42832105	-0.918022714
Hedgehog	LRP2	uc010zdf	1.758625664	2.415777866	-0.383891693	-0.274840239	0.018784393
Hedgehog	MGRN1	uc010uxp	1.61174148	-0.291871547	-0.352061157	-0.315234569	-0.728095504
Hedgehog	HHAT	uc009xcx	1.440456593	2.065282303	-0.441913078	0.246671337	-0.602305089
Hedgehog	GLI3	uc011kbh	1.348515233	2.08722474	1.553671451	0.524505299	-0.402742731
Hedgehog	BTRC	uc001ktb	1.293510593	1.859113663	-0.371618593	-0.493660697	-0.215451282
Hedgehog	BOC	uc003dzz	1.277139605	0.832215051	0.317986004	0.556565246	-0.380741214
Hedgehog	KIF3A	uc003kxo	1.232143265	1.539766149	0.609394613	-0.512167082	-0.124673857
Hedgehog	CSNK1A1	uc003lqw	1.216049701	0.333056432	0.888850261	0.090193699	-0.647970947
Hedgehog	CUL3	uc010zls	1.172019219	1.38262466	1.085488753	0.207857052	-0.408964686
Hedgehog	HHAT	uc001hia	1.163934624	1.801437439	-0.382068376	-0.417473966	-0.829609472
Hedgehog	CSNK1A1	uc003lqy	1.094956988	0.863146204	0.400826781	-0.197272611	-0.330641948
Hedgehog	HHAT	uc001hhz	1.027119505	2.402992303	0.305493798	0.007474509	-1.302501163
Hedgehog	PTCH1	uc010mrp	0.978040004	1.374677399	2.108890469	0.643683651	1.289921905
Hedgehog	CSNK1D	uc010dim	0.919592218	1.140704819	0.057973785	-0.05404425	-0.118486963
Hedgehog	SMO	uc003vor	0.785579366	0.825277447	0.579223501	0.224251612	0.196395088
Hedgehog	SCUBE2	uc001mhi	0.772560763	2.308586141	0.391083708	-0.045913003	-0.325758216
Hedgehog	SCUBE2	uc001mhj	0.631426651	2.642861951	0.436512768	-0.110963905	-0.392751425
Hedgehog	BOC	uc003dzx	0.513194681	-0.568797125	1.133531612	2.021595318	0.79501751
Hedgehog	CSNK1G1	uc002anh	0.507223408	2.095326073	-0.08592667	-0.686567045	0.004275549
Hedgehog	EFCAB7	uc001dbf	0.485072986	0.825818501	-0.151134811	-0.163837381	-0.228733816
Hedgehog	SPOPL	uc002tvh	0.439900894	0.850557837	0.281717246	-0.293480725	-0.35277657
Hedgehog	GPR161	uc001gfc	0.382846422	-0.760167645	-0.758706046	0.132877934	1.734399515
Hedgehog	EVC2	uc003gij	0.172742851	-0.283912614	0.534051314	0.901769323	0.3792882
Hedgehog	PTCH2	uc010olf	-0.023115614	0.980676196	0.233329379	1.268930117	0.386415774
Hedgehog	PRKACB	uc001djp	-0.058638467	-0.057810929	-0.437423017	0.019473207	0.902551668
Hedgehog	GAS1	uc004aox	-0.11223756	-0.662015052	0.563831086	0.870962811	0.257939895
Hedgehog	CSNK1G3	uc011cwr	-0.116443417	0.112002684	-1.118969833	0.182037195	-0.722889687
Hedgehog	CCND2	uc001qmo	-0.130948706	-0.236664547	0.154539	0.907111867	0.123181588
Hedgehog	PRKACB	uc001djl	-0.277285229	-0.010042076	0.650226454	1.889349605	-0.248068036
Hedgehog	PRKACB	uc010orv	-0.352970872	0.147735395	-1.841467813	-0.622377184	-0.101695917
Hedgehog	HHIP	uc003ijr	-0.444585499	-1.155442768	0.207086682	-0.083717683	0.439664825
Hedgehog	GRK3	uc003abx	-0.526008387	-1.332358986	0.156829338	0.401339673	0.048220749
Hedgehog	MGRN1	uc002cwz	-0.546110394	1.247850557	0.291916522	1.170565869	0.115583536
Hedgehog	ARRB1	uc001owe	-0.549175626	-0.559668247	0.46890505	1.243943966	0.150021502
Hedgehog	SUFU	uc001kvx	-0.654738762	-1.452007821	-0.04620198	-0.226307795	0.24309249
Hedgehog	PRKACB	uc001dji	-0.730242275	-1.407727294	0.003101467	0.635217314	0.255801825
Hedgehog	DHH	uc001rtf	-0.988671152	-1.237176729	0.110695695	0.467397811	0.57985713
Hedgehog	SPOP	uc010dbk	-1.129953119	-1.165880314	1.054244757	-0.066628118	0.842984912
Hedgehog	HHIP	uc003ijs	-1.505581198	-1.978417811	-0.035258344	0.211699632	0.303930619
Hedgehog	CDON	uc001qdc	-1.590779779	-1.350440602	0.430705445	0.604574551	0.16477899
Hedgehog	ARRB2	uc002fyn	-1.844622932	-1.331178797	0.111092851	3.295812047	1.078012622
Hippo	CDH1	uc002ewg	3.315689027	6.962023058	1.060818735	-0.256045224	-1.077611261
Hippo	PARD3	uc010qem	2.844472411	2.37592847	1.177460577	-1.412190264	-0.231073532
Hippo	LLGL2	uc002joh	2.820228965	3.988486166	-0.763285725	-0.497353904	-0.236084096
Hippo	LLGL2	uc010dgg	2.592895217	3.479355485	0.864421108	0.281688612	-1.725984908
Hippo	RASSF6	uc003hhc	2.555432372	5.499129312	-0.095513736	-1.176923862	-1.60552531
Hippo	WWC1	uc003lzu	2.522257914	5.797081148	0.833554874	0.071284512	-2.451323923
Hippo	PRKCZ	uc001aiq	2.502737339	4.767239313	0.152535267	-0.037707933	-0.598379973
Hippo	FRMD6	uc001wzb	2.459404027	3.702210668	0.761840549	-0.346357779	0.13008121
Hippo	PARD3	uc010qep	2.4466122	2.503019737	-0.468609402	-1.354100377	0.443806932
Hippo	CTNNB1	uc011azf	2.445074702	2.367607793	0.518993716	-0.889831191	-0.531387314
Hippo	TGFB2	uc001hln	2.428102131	1.636569881	0.560572993	1.066438369	0.407978576
Hippo	TCF7L2	uc001lae	2.259044221	2.213064962	0.70148353	-1.186509605	-1.033386559
Hippo	RASSF6	uc003hhd	2.217138349	3.734474982	-1.067870959	-0.82563003	-0.978929004
Hippo	DLG1	uc010ial	2.082755014	4.199261689	-0.129011277	-0.412700526	1.06288155
Hippo	TEAD2	uc002pnh	2.070064914	0.862573452	1.778109947	0.204561544	-0.628401588
Hippo	YAP1	uc001pgt	2.05297015	3.468241048	1.970287189	-1.475614526	0.731880396
Hippo	TP73	uc010nzk	1.972928301	2.116222026	0.34085197	-0.380345024	-0.296127929
Hippo	WNT5A	uc003dhn	1.952203785	2.378771388	0.882791132	0.553522823	0.034524039
Hippo	WNT7B	uc003bgo	1.888591975	5.000918852	1.25830073	-0.423143453	-1.555291848
Hippo	WNT4	uc001bfs	1.870695151	3.108507904	0.657414128	0.834087704	0.416925256
Hippo	WNT7B	uc010haa	1.773090682	3.011231764	0.90864486	-0.587386214	-0.463364651
Hippo	PARD6B	uc002xvo	1.77250098	3.183830933	0.135882937	-0.537973459	-0.925156345
Hippo	RASSF6	uc010iik	1.716999471	3.889189157	-0.004629475	1.211442192	-0.717480708
Hippo	PATJ	uc001dad	1.646174858	1.924168378	0.893913629	-0.111859168	-0.502959186
Hippo	TCF7	uc003kyt	1.590152989	2.360409256	0.655460561	0.843417461	0.45617024
Hippo	FGF1	uc003lmn	1.553655888	3.523199467	2.710587714	1.8556371	0.694987603
Hippo	BMP4	uc001xan	1.522668289	0.539886241	0.298882354	-1.902221775	-0.296868076
Hippo	PATJ	uc001dab	1.459931768	1.994120767	0.095464914	-0.398567655	-0.315651082
Hippo	AJUBA	uc001why	1.459674915	1.60141232	0.289243707	-0.462446029	-0.705217948
Hippo	WWC1	uc011den	1.45856688	3.988258205	-0.88733805	0.174926322	-1.490952853
Hippo	NKD2	uc003jbt	1.420536793	2.78778293	0.425512598	0.892844388	-0.685718047
Hippo	LEF1	uc003hyt	1.41731941	2.326187544	0.776291961	0.11796622	-0.78123373
Hippo	AJUBA	uc001whz	1.39916155	1.304599373	0.222362916	-0.115864459	-0.111728911
Hippo	TEAD2	uc002png	1.367658024	1.096111467	0.973529374	-0.065719918	-0.221339256
Hippo	NF2	uc010gvp	1.332917802	0.290430216	-0.502097048	-0.480681738	0.428093799
Hippo	FZD3	uc010lvb	1.320864133	2.215884606	0.542949606	-0.086728077	1.067761059
Hippo	BTRC	uc001ktb	1.293510593	1.859113663	-0.371618593	-0.493660697	-0.215451282
Hippo	FRMD6	uc001wzg	1.263003938	1.175324811	0.28321106	-0.033501102	-0.512938452
Hippo	YAP1	uc001pgv	1.211136141	0.347183728	1.650485792	-0.172410449	-0.257016891
Hippo	FRMD6	uc001wzd	1.172011264	1.506449816	0.951763193	0.532062835	-0.0855016
Hippo	LEF1	uc011cfk	1.156149062	1.811614974	0.282886803	1.060340067	-0.357798391
Hippo	DLG3	uc011mpn	1.148771028	2.433965256	-0.085285989	-0.196669589	-0.536355187
Hippo	FRMD6	uc001wzc	1.145525091	1.15565901	1.713924389	0.815910318	0.720499795
Hippo	LEF1	uc003hyv	1.139090272	2.230228285	0.616158346	0.205326845	-1.126175254
Hippo	SCRIB	uc003yzp	1.134239237	0.997205307	-0.010411043	0.143062642	-0.470532107
Hippo	CRB2	uc004bnx	1.117630678	2.44043624	0.330679458	0.824102062	0.120971668
Hippo	FZD1	uc003ula	1.082483723	1.77984256	0.479559064	0.208190181	-0.156124108
Hippo	FZD7	uc002uyw	1.053143002	1.685993962	0.50463355	0.297001656	-0.193334113
Hippo	BMP8B	uc001cdz	1.022056167	0.953076813	0.152978709	-0.178970901	-0.380865251
Hippo	NKD2	uc010itf	1.009441836	1.438405799	0.452944525	1.08455443	0.283238909
Hippo	DLG5	uc001jzk	1.004948726	1.422561729	0.346234269	0.047629861	0.086271962
Hippo	NF2	uc003afy	0.998201062	0.861884648	0.445055935	-0.346355549	0.337194983
Hippo	DLG3	uc004dyj	0.991776226	1.761149853	0.407220872	-0.168733095	-0.615388657
Hippo	BMP8A	uc001cdi	0.98738843	0.929730203	0.037833421	0.299626424	-0.408772785
Hippo	LLGL2	uc002jog	0.948411053	2.187507578	-0.368030907	0.002927063	-0.342703848
Hippo	TEAD2	uc002pni	0.922927509	-2.56461453	1.21012202	0.292120825	2.487011244
Hippo	CSNK1D	uc010dim	0.919592218	1.140704819	0.057973785	-0.05404425	-0.118486963
Hippo	WWTR1	uc003exh	0.89892227	0.057623317	0.376217477	-0.514659804	0.062366961
Hippo	TCF7	uc003kyu	0.888954851	1.029082954	-0.013478906	0.573049601	-0.195549586
Hippo	PARD6G	uc010xfp	0.864564592	0.341493281	-0.498471455	-0.968498253	-0.9868759
Hippo	TP73	uc001aks	0.85273574	1.690067566	0.323590368	0.038142264	0.190407313
Hippo	AXIN1	uc002cgp	0.852346224	0.278792396	-0.322568978	-0.160787725	0.280761601
Hippo	TP73	uc001akr	0.830403908	2.445669711	0.232109249	0.516420479	-0.672731231
Hippo	AMH	uc002lvh	0.819168221	1.720014102	-0.317824792	-0.174531008	-0.446644958
Hippo	YWHAZ	uc003yjx	0.793785418	0.97186368	-0.040163893	-0.187559069	-0.371869868
Hippo	WNT3	uc002ikv	0.784475417	2.070985555	-0.107183582	-0.356427745	-0.153017176
Hippo	WNT10A	uc002vjd	0.777772028	1.562864514	0.158514335	1.496098053	-0.354740603
Hippo	BBC3	uc010eky	0.765524184	1.295252988	0.166528957	0.157527574	-0.32700629
Hippo	WNT8B	uc001krb	0.737958497	1.073172257	0.209649818	0.402025921	-0.344457062
Hippo	WNT3A	uc001hrq	0.73293936	1.368144151	0.053431227	0.366053079	0.032845699
Hippo	PRKCI	uc003fgs	0.73125457	1.060962885	0.517146811	-0.187250072	-0.143879098
Hippo	CTNNB1	uc003ckq	0.70017374	0.91166309	0.323721871	-0.068827797	-0.290976454
Hippo	CTNNB1	uc003ckr	0.69609098	1.146771139	0.605846699	0.138551747	-0.050013887
Hippo	DLG4	uc010cly	0.679531207	0.955394042	0.387876154	0.494129498	-0.239418694
Hippo	CCND3	uc003orp	0.642443733	0.890509816	0.002561252	0.22210202	-0.912570747
Hippo	PARD6G	uc002lny	0.602583347	1.421739635	0.112593402	0.044746505	-0.142457063
Hippo	PARD3	uc010qeq	0.587282192	-0.06046745	1.310532683	0.646951969	0.89626568
Hippo	CTNNA1	uc003ldj	0.569523567	1.782784779	-0.119007376	-0.145306946	-0.714416785
Hippo	AMOT	uc004epr	0.564131308	0.230936442	0.962228724	-0.448146959	-0.204212433
Hippo	PPP2R2B	uc003loe	0.552447861	0.775407701	0.866647331	0.513967995	-0.776285533
Hippo	LLGL2	uc002joi	0.52377204	2.352889124	-0.239450952	0.435492789	-0.618068397
Hippo	DLG5	uc009xru	0.518531265	1.877877046	-0.784077962	0.264318266	0.452908448
Hippo	ITGB2	uc002zgf	0.492605225	0.044384144	0.503495792	1.598575188	0.010879056
Hippo	DLG1	uc010iam	0.471314439	1.229393874	0.160865475	0.294560394	0.306984153
Hippo	RASSF6	uc010iil	0.395187619	0.188099141	0.013721333	-0.320340474	0.846777955
Hippo	WNT6	uc002vjc	0.374809918	0.802023038	0.650871771	0.870675688	0.277052264
Hippo	TGFB2	uc001hlm	0.334386215	1.113172352	1.012659229	0.77807099	0.181570537
Hippo	BMP7	uc010gip	0.322002402	0.216996314	0.965841949	0.402230939	0.684441438
Hippo	FGF1	uc003lmp	0.310831	0.758192611	1.106590027	0.833038748	-0.207019679
Hippo	WNT5B	uc001qjk	0.293626625	1.502197766	0.024199672	0.615112938	0.157258908
Hippo	DLG2	uc001paj	0.292405064	1.259800857	0.259713824	-0.103097507	-0.330398211
Hippo	NF2	uc003agh	0.220240936	-0.300781707	0.291490113	0.229751981	1.585121014
Hippo	NF2	uc003aga	0.215510486	1.123115024	-0.823424789	0.281358638	0.227914989
Hippo	TEAD2	uc002pnj	0.159315275	0.076150165	0.921518487	0.077452362	-0.213168576
Hippo	RASSF1	uc003dac	0.148536138	-0.667988851	1.255260775	1.091184028	0.278973641
Hippo	TGFBR1	uc004azd	0.12551408	1.031743042	-1.826124102	1.052332589	0.478545315
Hippo	TGFB3	uc001xsc	0.113781668	0.840465668	0.198874975	0.516628203	-0.072072776
Hippo	WNT2B	uc001ecb	0.060932587	-0.414137929	-0.22522129	0.724919241	1.229312759
Hippo	PARD3	uc010qej	0.017634352	1.181238615	0.283618956	0.55889247	0.120541022
Hippo	CCND3	uc011duk	-0.004512729	0.783131695	0.061731012	1.025754733	-0.624256345
Hippo	BIRC5	uc002jvf	-0.015299196	0.131531868	-1.810152003	-1.242889735	0.112964972
Hippo	DLG1	uc003fxn	-0.01771092	-1.053521068	0.350444193	-0.153769926	0.530748754
Hippo	BIRC3	uc001pgx	-0.042361653	0.13004581	0.209387048	0.895914012	0.382159861
Hippo	DLG2	uc010rsw	-0.057375776	0.800673985	0.443143127	1.035496341	0.264796373
Hippo	BIRC5	uc002jvg	-0.058442153	0.695259605	-0.262937369	1.101125172	0.437755956
Hippo	PPP2R2B	uc010jgm	-0.070519998	0.165562943	-0.175936089	0.187148262	0.824555522
Hippo	PARD3	uc001ixr	-0.082799337	0.682587834	1.794426029	-0.55756788	0.873707765
Hippo	GDF5	uc002xck	-0.097273739	-1.117105543	-0.056265581	0.302415359	0.25984048
Hippo	CCND2	uc001qmo	-0.130948706	-0.236664547	0.154539	0.907111867	0.123181588
Hippo	ITGB2	uc010gpw	-0.246675951	-1.059341947	0.384953288	-1.85203496	0.548101725
Hippo	WNT1	uc001rsu	-0.24699967	-0.766330347	0.145365044	1.016295712	0.140281627
Hippo	YWHAE	uc002fsk	-0.413580572	-0.840151451	0.029926306	0.011506407	-0.084855313
Hippo	TCF7	uc003kyy	-0.425903086	2.032937186	0.996798151	1.657132594	-0.216461861
Hippo	PPP2R2C	uc003gja	-0.434200997	-0.463618263	0.399980527	0.377385543	1.568554794
Hippo	YWHAZ	uc011lhf	-0.464645356	-3.05924783	0.683548898	0.979491227	0.232746552
Hippo	SMAD1	uc010iov	-0.55689578	-0.082084843	0.907500763	0.265176418	0.071604496
Hippo	CCND3	uc003oro	-0.562681517	-1.586947331	-1.184965125	-0.788067014	0.049083776
Hippo	NF2	uc003afz	-0.586535639	-1.749443597	0.016758813	-0.377281721	0.722390187
Hippo	FZD6	uc003ylh	-0.629103534	-0.245475489	-0.304302514	1.964329705	1.745931512
Hippo	GDF6	uc003yhp	-0.660924705	-1.082905595	0.428868016	1.121399641	0.117417055
Hippo	TGFBR2	uc003cen	-0.709850209	-1.137720164	0.579482165	1.281626755	0.281679431
Hippo	PPP2R1B	uc001plx	-0.742560623	-1.325015824	0.30355519	0.231160081	0.370632655
Hippo	FZD9	uc003tyb	-0.744113168	-1.900914861	0.887481466	0.40948562	1.02482418
Hippo	CCND3	uc003orn	-0.755642052	-0.930439093	0.123804401	0.218849323	0.487973767
Hippo	YWHAG	uc011kgj	-0.832277431	-1.430609036	0.124637759	0.174028367	0.089963628
Hippo	FZD5	uc002vcj	-0.833706403	-1.017971977	0.151768927	-0.028473565	0.072399348
Hippo	DLG1	uc011buc	-0.834326769	-2.051172652	0.34391633	0.076088606	1.625053227
Hippo	WNT2B	uc009wgg	-0.865739127	0.22398066	-0.242334939	0.345759551	1.430763083
Hippo	TGFBR2	uc003ceo	-0.870361239	-1.068019063	0.47412742	1.100588488	0.222489262
Hippo	ITGB2	uc002zgd	-0.885979557	-0.396177548	0.118958907	1.174572017	0.785029369
Hippo	LATS2	uc001unr	-0.929929421	-1.909714993	0.732262716	1.509757764	1.088869966
Hippo	PPP2R1B	uc010rwl	-1.079612375	-1.849123897	-0.345620541	0.506290622	0.7697587
Hippo	ID1	uc002wwh	-1.112658252	-1.083454915	-0.130688591	0.748739349	0.247989423
Hippo	WNT2	uc003viz	-1.124482604	-1.061826983	-0.616176826	0.42362124	0.675496645
Hippo	WNT10B	uc001rss	-1.134825583	-2.115116278	-0.379383522	0.469196598	1.243182343
Hippo	STK3	uc003yio	-1.146298545	-1.558485628	0.445118251	0.49595986	1.23927407
Hippo	BMPR1B	uc003htn	-1.157970438	2.026186318	0.293876788	0.007504569	-0.234107824
Hippo	PPP2R1B	uc010rwk	-1.158134894	-2.256903792	-0.497380865	1.159237014	-1.029015568
Hippo	YWHAZ	uc011lhe	-1.181397654	-1.664189894	0.546101447	0.033428124	0.86951207
Hippo	ID1	uc002wwg	-1.266919662	-1.564566099	0.003895489	0.587057341	0.476884657
Hippo	BMP6	uc003mxu	-1.275523278	-1.74313448	0.176674945	0.938563435	0.02217448
Hippo	FZD4	uc001pce	-1.331979665	-1.912762168	0.421516845	0.671799676	0.385968193
Hippo	WNT10B	uc001rst	-1.34635187	-1.410167266	-0.244198931	0.019398062	0.403563475
Hippo	FGF1	uc003lmq	-1.392349848	-2.866827293	0.493800211	1.516267	0.209487391
Hippo	BMP2	uc002wmu	-1.430894225	-1.946007016	0.493237686	0.756072276	0.500833731
Hippo	WNT11	uc001oxe	-1.602021742	-1.832539442	-0.683098533	0.572563151	1.307926155
Hippo	PPP2R1B	uc001plw	-1.916624636	-2.467542726	0.219659637	0.688573415	0.585137502
Hippo	FGF1	uc003lmr	-1.959395643	-2.308446001	-0.090183915	0.346109117	0.501986998
Hippo	YWHAZ	uc011lhg	-2.065647933	-3.61735932	-0.351684997	-0.220023568	-1.221470639
Hippo	FGF1	uc003lms	-2.148125733	-2.588231264	0.081176718	0.877781932	0.518984506
Hippo	FRMD1	uc003qwo	-2.700790257	-3.775349442	0.136686254	0.682481906	0.912049378
Notch	NUMB	uc001xny	9.715786748	3.965434102	0.243837913	-2.086912764	-0.407590748
Notch	NUMB	uc001xnz	3.423607472	7.97819185	-0.467885428	-1.726843072	-1.676547991
Notch	TLE6	uc002lwt	2.956206562	2.899799458	-0.833592784	-2.231801209	0.588270088
Notch	CTBP2	uc001lid	2.084435938	2.276122736	-0.0681277	0.314293693	-0.041884551
Notch	TLE3	uc002aso	1.895386677	2.299561523	-0.028677587	0.624580679	-0.175744416
Notch	DTX2	uc003ufg	1.766301239	0.5186221	-0.225993813	-1.409876869	0.330033543
Notch	TLE2	uc010dth	1.636949529	2.249578411	-0.575874452	-0.690539804	-0.497974567
Notch	CTBP2	uc001lif	1.552265528	0.359646136	-0.635658479	-1.328676407	-0.435690705
Notch	CTBP2	uc001lih	1.505966302	1.438786413	0.435540332	0.18316567	0.108156933
Notch	CTBP2	uc009yal	1.446555377	2.180264857	0.339082711	0.345092849	0.062081967
Notch	TLE4	uc004alc	1.247148811	-0.105049423	1.776803556	0.232435942	0.15480454
Notch	JAG2	uc001yqh	1.206914307	2.075611457	0.281185395	0.201810294	0.564949645
Notch	DTX4	uc001nns	1.113803085	-1.526989319	1.831151043	0.918893138	0.368685866
Notch	HES1	uc003ftq	1.080500176	1.694561646	-0.139880756	-0.602787013	-0.107139876
Notch	PSEN2	uc001hql	1.018245812	1.288572991	-0.105037905	-0.796076058	-0.269932468
Notch	DTX3	uc001sox	0.999183918	3.113976366	0.548581602	-0.548018517	0.34812434
Notch	HDAC1	uc001bvc	0.958885704	1.450179123	0.018501833	0.110293716	-0.093750273
Notch	TLE4	uc011lsq	0.942168201	1.689870968	-0.372661224	0.660055783	0.693611179
Notch	KAT2A	uc002hyx	0.790547949	0.85541486	-0.207228643	-0.459029522	-0.089688128
Notch	TLE3	uc002asp	0.740869651	1.062594185	0.148700463	-0.468371509	0.01404982
Notch	CTBP2	uc001lie	0.719090603	1.103841559	0.225702547	-0.669965734	0.253974853
Notch	DLL3	uc002olw	0.646250435	1.220519798	0.352568246	-0.402771387	-0.444211677
Notch	HDAC1	uc001bvb	0.48965684	0.845979682	-0.200701899	-0.1625927	-0.20547297
Notch	TLE3	uc002asl	0.437136476	1.693227418	0.109826013	0.326746701	0.48494505
Notch	HEY1	uc003ybl	0.422682859	0.432776969	-0.100902122	1.768702952	-0.452543018
Notch	MAML2	uc001pfw	0.410554758	0.403504893	0.860490694	0.767573215	0.285377126
Notch	NUMB	uc001xoa	0.381324091	0.403561049	5.902789873	1.472590952	0.15610875
Notch	APH1B	uc002ama	0.332709903	0.878769289	-0.152038963	-0.025047763	-0.268113426
Notch	HEY2	uc003qad	0.087966092	0.88429423	0.83496975	0.527254448	0.086103498
Notch	ATXN1	uc003nbw	0.010629997	0.208874251	0.892950086	0.421276447	-0.257170946
Notch	HEY1	uc003ybm	-0.160604315	-0.084155263	-0.209557899	0.801356122	-0.132278019
Notch	CTBP1	uc003gcv	-0.285349674	-1.683146828	0.910643855	0.090985802	0.576959335
Notch	RBPJ	uc003gsa	-0.325296717	-0.173382865	0.84440736	0.394908042	-0.668027815
Notch	TLE1	uc004aly	-0.409391358	-1.309403241	0.419552103	0.736508495	-0.098057619
Notch	RBPJ	uc003gry	-0.41355333	-1.481618406	0.060782227	0.254620415	0.756399698
Notch	NOTCH4	uc003obb	-0.765145466	-1.064357897	0.341941083	0.798890658	0.297659609
Notch	DTX1	uc001tuk	-0.84323995	-1.971033655	0.360810688	0.820245008	0.26351597
Notch	NUMB	uc010arp	-0.857118279	-0.630290753	-0.776924729	-0.658725288	1.401900539
Notch	TLE4	uc010mps	-0.859494594	-0.578471497	-0.172209643	-1.244126315	0.372919479
Notch	KAT2B	uc003cbq	-0.944037284	-0.917189686	0.126412589	0.240634378	0.298698365
Notch	MFNG	uc011anj	-0.966066548	-1.203883241	-0.023613549	1.279600441	0.248246164
Notch	HEYL	uc001cdp	-1.010643716	-0.922352271	0.171726962	0.591532616	0.92281749
Notch	TLE4	uc004ald	-1.059526291	-1.245101225	0.935117518	0.01594975	0.929390796
Notch	MFNG	uc003ass	-1.092979297	-1.322798116	-0.060226212	1.272062044	0.284188702
Notch	NUMB	uc001xob	-1.179928483	-0.462502865	2.183305453	7.89202907	0.980944601
Notch	APH1A	uc010pbx	-1.393957416	-0.656876189	-0.144088201	0.209345267	1.578846419
Notch	NUMBL	uc002oon	-2.167853233	-1.961585939	-0.345256628	1.238805661	9.200749839
WNT	TLE6	uc002lwt	2.956206562	2.899799458	-0.833592784	-2.231801209	0.588270088
WNT	MCC	uc003kql	2.743825508	5.248792652	0.734392625	0.288130902	-1.555929597
WNT	MMP7	uc001phb	2.495347798	3.895414413	0.954190744	0.914480218	-0.32374756
WNT	LGR6	uc001gxu	2.47903713	5.092134409	1.947143966	0.721335117	0.312478132
WNT	CTNNB1	uc011azf	2.445074702	2.367607793	0.518993716	-0.889831191	-0.531387314
WNT	TCF7L2	uc001lae	2.259044221	2.213064962	0.70148353	-1.186509605	-1.033386559
WNT	VANGL2	uc001fwc	2.094480241	2.511406977	0.751213864	0.401703787	0.466529558
WNT	RNF43	uc002iwf	2.088526599	4.874110415	0.653641348	0.331363017	-0.895252448
WNT	CTBP2	uc001lid	2.084435938	2.276122736	-0.0681277	0.314293693	-0.041884551
WNT	APCDD1L	uc002xze	1.984997355	2.260888943	0.54765247	-0.025248031	0.043089097
WNT	WNT5A	uc003dhn	1.952203785	2.378771388	0.882791132	0.553522823	0.034524039
WNT	LGR6	uc001gxw	1.922789465	2.539197078	0.312592953	-0.19594079	-1.031660117
WNT	TLE3	uc002aso	1.895386677	2.299561523	-0.028677587	0.624580679	-0.175744416
WNT	WNT7B	uc003bgo	1.888591975	5.000918852	1.25830073	-0.423143453	-1.555291848
WNT	WNT4	uc001bfs	1.870695151	3.108507904	0.657414128	0.834087704	0.416925256
WNT	WNT7B	uc010haa	1.773090682	3.011231764	0.90864486	-0.587386214	-0.463364651
WNT	RNF43	uc002iwh	1.749182345	4.610468173	0.953681513	1.230711615	-0.83245333
WNT	WIF1	uc001ssk	1.732198728	3.021436833	1.779414782	1.15293347	0.232672767
WNT	RNF43	uc010dcw	1.669055283	3.166646109	0.359066738	0.462824629	-0.531801441
WNT	TLE2	uc010dth	1.636949529	2.249578411	-0.575874452	-0.690539804	-0.497974567
WNT	TCF7	uc003kyt	1.590152989	2.360409256	0.655460561	0.843417461	0.45617024
WNT	MMP7	uc009yxd	1.559767741	1.911265655	0.613986879	0.857254421	0.302847659
WNT	CTBP2	uc001lif	1.552265528	0.359646136	-0.635658479	-1.328676407	-0.435690705
WNT	CTBP2	uc001lih	1.505966302	1.438786413	0.435540332	0.18316567	0.108156933
WNT	BAMBI	uc001iuj	1.487225755	1.976548762	-0.27677321	0.29103662	-0.349981516
WNT	RNF43	uc010wnv	1.460253298	3.609234003	0.510615917	0.429855414	-1.174822898
WNT	CTBP2	uc009yal	1.446555377	2.180264857	0.339082711	0.345092849	0.062081967
WNT	MAP3K7	uc003pnz	1.42342044	2.423305118	0.194160366	-0.266889631	-0.574324989
WNT	NKD2	uc003jbt	1.420536793	2.78778293	0.425512598	0.892844388	-0.685718047
WNT	LEF1	uc003hyt	1.41731941	2.326187544	0.776291961	0.11796622	-0.78123373
WNT	RAC1	uc003spw	1.362362714	2.181631427	0.297707863	-0.245184278	-0.67182871
WNT	FZD3	uc010lvb	1.320864133	2.215884606	0.542949606	-0.086728077	1.067761059
WNT	BTRC	uc001ktb	1.293510593	1.859113663	-0.371618593	-0.493660697	-0.215451282
WNT	TLE4	uc004alc	1.247148811	-0.105049423	1.776803556	0.232435942	0.15480454
WNT	CAMK2B	uc003tkw	1.229310217	1.724412017	-0.106018228	0.563454271	-0.387657587
WNT	CSNK1A1	uc003lqw	1.216049701	0.333056432	0.888850261	0.090193699	-0.647970947
WNT	CCDC88C	uc010twk	1.174520207	1.617658708	0.266316865	-0.137924279	-0.593090363
WNT	LEF1	uc011cfk	1.156149062	1.811614974	0.282886803	1.060340067	-0.357798391
WNT	LEF1	uc003hyv	1.139090272	2.230228285	0.616158346	0.205326845	-1.126175254
WNT	ROR2	uc004arj	1.121622336	2.090638273	0.149749773	0.089489747	0.161690469
WNT	CSNK2A1	uc002wdw	1.109472669	0.547669557	0.164833657	-0.712539033	-0.128643969
WNT	CSNK1A1	uc003lqy	1.094956988	0.863146204	0.400826781	-0.197272611	-0.330641948
WNT	FZD1	uc003ula	1.082483723	1.77984256	0.479559064	0.208190181	-0.156124108
WNT	FZD7	uc002uyw	1.053143002	1.685993962	0.50463355	0.297001656	-0.193334113
WNT	MAPK8	uc001jgm	1.047515983	1.541415466	-0.01863024	-1.128391905	-0.316965351
WNT	MMP7	uc010rus	1.037219553	0.954732598	0.162000861	0.20964647	0.449343529
WNT	NKD2	uc010itf	1.009441836	1.438405799	0.452944525	1.08455443	0.283238909
WNT	TP53	uc002gij	0.996674575	0.993659135	-0.010088644	-0.174914206	-0.410117596
WNT	PLCB2	uc001zld	0.991464825	0.135047514	-1.264031894	2.30465057	-0.415120366
WNT	CAMK2B	uc003tku	0.946264196	3.131980315	0.174355986	0.94143196	0.130540244
WNT	NFATC4	uc010tpb	0.94487698	2.577292585	-0.172671642	-0.474388362	0.006595362
WNT	TLE4	uc011lsq	0.942168201	1.689870968	-0.372661224	0.660055783	0.693611179
WNT	CCDC88C	uc010aty	0.920046689	1.062324602	-0.229486717	0.147090628	-0.250167601
WNT	RSPO4	uc002wek	0.906684791	1.09847639	0.692726997	0.605359662	-0.606161411
WNT	TCF7	uc003kyu	0.888954851	1.029082954	-0.013478906	0.573049601	-0.195549586
WNT	AXIN1	uc002cgp	0.852346224	0.278792396	-0.322568978	-0.160787725	0.280761601
WNT	LZTS2	uc001ksk	0.819732902	0.872406833	0.099491339	-0.112211065	-0.070491335
WNT	NFATC1	uc010xfk	0.80456268	-0.16718433	0.077214427	-0.981821715	0.409924598
WNT	WNT3	uc002ikv	0.784475417	2.070985555	-0.107183582	-0.356427745	-0.153017176
WNT	WNT10A	uc002vjd	0.777772028	1.562864514	0.158514335	1.496098053	-0.354740603
WNT	PPP3CC	uc003xbr	0.751880227	0.019977903	0.063055734	-0.269842975	1.053824209
WNT	SFRP1	uc003xnt	0.743115803	0.622478845	1.216026852	1.242267167	0.58115245
WNT	TLE3	uc002asp	0.740869651	1.062594185	0.148700463	-0.468371509	0.01404982
WNT	WNT8B	uc001krb	0.737958497	1.073172257	0.209649818	0.402025921	-0.344457062
WNT	WNT3A	uc001hrq	0.73293936	1.368144151	0.053431227	0.366053079	0.032845699
WNT	CTBP2	uc001lie	0.719090603	1.103841559	0.225702547	-0.669965734	0.253974853
WNT	CTNNB1	uc003ckq	0.70017374	0.91166309	0.323721871	-0.068827797	-0.290976454
WNT	CTNNB1	uc003ckr	0.69609098	1.146771139	0.605846699	0.138551747	-0.050013887
WNT	RSPO4	uc002wej	0.671155891	1.071969562	-0.540996928	-0.214418205	0.301846004
WNT	CCND3	uc003orp	0.642443733	0.890509816	0.002561252	0.22210202	-0.912570747
WNT	CCN4	uc003yuc	0.604856389	0.014330748	0.863138238	1.237871752	0.620186995
WNT	CCN4	uc003yub	0.580371578	-0.321896886	0.186042642	1.017694675	0.875674137
WNT	ROR2	uc004ari	0.559904624	1.313374119	0.093399404	-0.630741874	0.123712143
WNT	PPP3CB	uc001jue	0.511978332	-0.72633639	0.570461298	1.299366636	-0.292790534
WNT	RUVBL1	uc003ekf	0.479126843	0.927782138	-0.155274726	-0.47888936	-0.543913061
WNT	NFATC2	uc002xwe	0.444587768	-0.996739472	-0.04137988	-0.625425589	0.808928477
WNT	TLE3	uc002asl	0.437136476	1.693227418	0.109826013	0.326746701	0.48494505
WNT	PLCB1	uc002wna	0.388033341	0.197350363	1.524502733	1.327550317	0.110336852
WNT	WNT6	uc002vjc	0.374809918	0.802023038	0.650871771	0.870675688	0.277052264
WNT	NFATC4	uc010tok	0.358464299	1.223948285	-0.449996041	0.5098363	0.590480276
WNT	PPARD	uc011dtc	0.350077842	-0.081078487	-0.604922338	-1.897456954	-0.097316272
WNT	FRZB	uc002upa	0.300935038	1.577548567	0.273731203	1.212948908	-0.13275786
WNT	WNT5B	uc001qjk	0.293626625	1.502197766	0.024199672	0.615112938	0.157258908
WNT	FOSL1	uc001ogg	0.288924253	-0.049636543	-1.257078936	-0.215642989	0.57267937
WNT	CAMK2D	uc003ibl	0.157497556	0.204357005	0.481978798	0.46552465	1.109331949
WNT	PLCB2	uc001zle	0.143558012	0.427630912	0.387033247	0.849521791	-0.131904822
WNT	PLCB2	uc010bbo	0.101532853	0.167167426	-0.232837492	2.197714997	0.627019389
WNT	ROR1	uc001dbj	0.091063201	-0.151789542	0.932596436	1.268295799	0.255336482
WNT	LGR4	uc001mrj	0.080364308	-1.195453096	1.363362498	2.259624103	1.795991246
WNT	WNT2B	uc001ecb	0.060932587	-0.414137929	-0.22522129	0.724919241	1.229312759
WNT	LGR4	uc001mrk	0.019257171	1.792688349	-1.144742818	-1.827990503	-3.055422707
WNT	CCND3	uc011duk	-0.004512729	0.783131695	0.061731012	1.025754733	-0.624256345
WNT	PRKACB	uc001djp	-0.058638467	-0.057810929	-0.437423017	0.019473207	0.902551668
WNT	CAMK2B	uc003tkv	-0.081497897	1.169072124	-0.388916665	1.200482712	-0.171784099
WNT	CCND2	uc001qmo	-0.130948706	-0.236664547	0.154539	0.907111867	0.123181588
WNT	DKK1	uc001jjr	-0.169852956	-1.21579118	-0.282121757	0.090919824	1.012383898
WNT	NFATC1	uc002lnd	-0.177046017	0.688964415	-0.049183206	0.242081305	1.150884554
WNT	NFATC2	uc010zyy	-0.190803084	0.267590213	1.045138215	0.814699321	-0.390056596
WNT	PLCB4	uc010gbx	-0.21580717	0.0112819	1.585877336	-0.114312504	0.251574587
WNT	WNT1	uc001rsu	-0.24699967	-0.766330347	0.145365044	1.016295712	0.140281627
WNT	PRKACB	uc001djl	-0.277285229	-0.010042076	0.650226454	1.889349605	-0.248068036
WNT	CTBP1	uc003gcv	-0.285349674	-1.683146828	0.910643855	0.090985802	0.576959335
WNT	NFATC2	uc002xwd	-0.319955061	-0.198186301	1.486465699	1.571291933	0.360727817
WNT	MAP3K7	uc003pob	-0.321202908	-1.226314657	0.618724192	0.868577113	0.429914755
WNT	CTNND2	uc003jfa	-0.330976152	1.673803985	-0.772512394	-0.554557	0.05246626
WNT	PRKACB	uc010orv	-0.352970872	0.147735395	-1.841467813	-0.622377184	-0.101695917
WNT	TLE1	uc004aly	-0.409391358	-1.309403241	0.419552103	0.736508495	-0.098057619
WNT	TCF7	uc003kyy	-0.425903086	2.032937186	0.996798151	1.657132594	-0.216461861
WNT	CAMK2D	uc003ibi	-0.446155564	-1.275007185	0.427647014	0.686681609	0.488403492
WNT	PPP3CB	uc001jug	-0.476372051	-1.225289194	0.353350572	0.352266992	0.181416513
WNT	ROR1	uc001dbi	-0.488866627	-0.821360166	0.789713252	1.133571423	0.246211141
WNT	CCND3	uc003oro	-0.562681517	-1.586947331	-1.184965125	-0.788067014	0.049083776
WNT	RSPO3	uc003qar	-0.584330943	-0.969083795	0.356366242	0.696438785	-0.030596728
WNT	APCDD1	uc002kom	-0.599557473	-0.966861225	0.970008973	0.633942076	0.473807387
WNT	FZD6	uc003ylh	-0.629103534	-0.245475489	-0.304302514	1.964329705	1.745931512
WNT	PRKACB	uc001dji	-0.730242275	-1.407727294	0.003101467	0.635217314	0.255801825
WNT	SFRP5	uc001kor	-0.742775215	-0.390955547	0.084186844	0.625633794	1.048445203
WNT	FZD9	uc003tyb	-0.744113168	-1.900914861	0.887481466	0.40948562	1.02482418
WNT	PLCB1	uc002wnc	-0.747241795	-1.173094092	-0.381164787	0.040361263	0.984967591
WNT	CCND3	uc003orn	-0.755642052	-0.930439093	0.123804401	0.218849323	0.487973767
WNT	NFATC4	uc001wpd	-0.808951147	0.688537088	0.258539401	-0.238166071	-2.16337713
WNT	FZD5	uc002vcj	-0.833706403	-1.017971977	0.151768927	-0.028473565	0.072399348
WNT	TLE4	uc010mps	-0.859494594	-0.578471497	-0.172209643	-1.244126315	0.372919479
WNT	WNT2B	uc009wgg	-0.865739127	0.22398066	-0.242334939	0.345759551	1.430763083
WNT	DAAM2	uc003ooy	-0.865956293	-0.592115412	0.069706852	0.431096148	0.723393734
WNT	SIAH1	uc002efn	-0.917106024	-0.817474271	0.110618655	0.297561958	0.273270099
WNT	SFRP4	uc003tfo	-1.036466341	-0.799868111	-0.186171568	0.836771645	0.460732995
WNT	TLE4	uc004ald	-1.059526291	-1.245101225	0.935117518	0.01594975	0.929390796
WNT	DKK2	uc003hyi	-1.102023548	-0.722218468	0.678529039	0.817495029	-0.139045096
WNT	SOX17	uc003xsb	-1.10259566	-1.546070539	0.21784091	0.494847291	0.359828874
WNT	WNT2	uc003viz	-1.124482604	-1.061826983	-0.616176826	0.42362124	0.675496645
WNT	WNT10B	uc001rss	-1.134825583	-2.115116278	-0.379383522	0.469196598	1.243182343
WNT	RSPO3	uc003qas	-1.199481719	-1.546713733	0.132825895	0.334949186	0.231648071
WNT	CTNND2	uc010itt	-1.241814881	-0.094844174	0.162782039	1.018846207	-0.044717659
WNT	SERPINF1	uc002ftl	-1.242634133	-2.000529431	0.261041984	0.847800151	0.254689177
WNT	MAPK10	uc003hpt	-1.263045547	-2.827786461	-0.249172782	0.385163094	0.24946523
WNT	CAMK2D	uc003ibm	-1.307883152	-1.632850329	-0.109046439	0.075140447	0.492902131
WNT	DAAM2	uc003oow	-1.325407243	-1.452378978	0.245441858	0.897595294	0.692077838
WNT	FZD4	uc001pce	-1.331979665	-1.912762168	0.421516845	0.671799676	0.385968193
WNT	WNT10B	uc001rst	-1.34635187	-1.410167266	-0.244198931	0.019398062	0.403563475
WNT	MAPK10	uc003hpr	-1.536192257	-2.49683737	0.258011766	0.225101969	0.306554807
WNT	CAMK2G	uc001jvs	-1.59230033	-1.651569109	0.804654347	1.1435278	1.126743945
WNT	NFATC3	uc002evm	-1.595692064	0.12158531	0.917352936	2.127957325	-0.134754032
WNT	WNT11	uc001oxe	-1.602021742	-1.832539442	-0.683098533	0.572563151	1.307926155
WNT	CTNND2	uc011cmy	-1.937344803	-0.069729407	-0.356249559	1.746185603	-0.505771452
WNT	MAPK10	uc003hpo	-2.354998465	-2.688784969	0.165595594	-0.450262239	0.226423712
