## Supplementary Table 4. Gene expression values underlying Figure 3F for "Tumoral switch in NUMB splicing changes essential transcription pathways and induces malignant properties in tumour cells"

pathway	hgnc_symbol	transcript_id	log2FC_p72	log2FC_p71	log2FC_p66	log2FC_p65	log2FC_numbl
Glycolysis	ACSS1	uc002wub	0.658496933663126	1.96865512138405	0.196759087488164	0.891101414959269	-0.619517671765031
Glycolysis	ACSS2	uc010gey	-1.92052727328803	-4.50631300465263	0.27747052867109	0.805661281785915	0.544788052085611
Glycolysis	ADH1A	uc003hur	-2.13599748960411	-3.56473506578894	0.411593038509842	0.689644354223922	0.476923152938574
Glycolysis	ADH1B	uc003hus	-3.67438013736328	-4.02766928401524	-0.188703660264236	1.90705741953101	1.65217441510031
Glycolysis	ALDH2	uc001tst	-1.95605196382447	-3.12611032277789	0.223010252397696	0.683631169836614	0.159939619412078
Glycolysis	ALDH2	uc010syi	-1.74902506149801	-3.46258501543443	-0.297936694624812	-0.702740814640929	0.794657404125679
Glycolysis	ALDH3A1	uc010cqu	0.656599105989392	1.20315333740009	0.123443225724211	0.463008175985138	-0.196151480210686
Glycolysis	ALDH3A2	uc002gwb	-0.288664461047168	-1.4971881210842	0.343470002706932	-0.123488907785669	0.418096148373875
Glycolysis	ALDH3A2	uc002gwa	-0.744314609902034	-1.19334484453729	-0.0729574804652386	-0.450504323125022	0.167112831276243
Glycolysis	ALDH3B2	uc001omr	2.82829010984086	6.10009815119456	0.573792918498644	-0.289553803360731	-1.84342353544772
Glycolysis	ALDH3B2	uc001oms	3.52826069153526	6.09912784260629	-0.134546573458671	-0.939841183286412	-1.84399223735566
Glycolysis	ALDOC	uc002hbp	-0.897301543330642	-1.17356500286698	0.43157760830628	0.761760725476242	-0.316758522737644
Glycolysis	BPGM	uc003vrv	1.16309545807931	1.01109889392157	0.226663515416741	-0.224215024836699	-0.025955360053747
Glycolysis	ENO2	uc001qrv	0.939873900735215	1.20578300450603	-0.352305120993001	0.0771650079991796	0.139653093437286
Glycolysis	ENO2	uc001qru	1.87434973630834	0.973815316844421	-0.494378349767581	0.419511558395936	-1.24610180776857
Glycolysis	ENO2	uc009zfi	-2.37809916536745	1.16491067460188	-0.0972649457331796	0.662337803499244	2.69496424412818
Glycolysis	ENO4	uc001lcw	0.755093803056169	1.50425711363981	-0.429700664188758	-0.085436833838751	-0.237982264679204
Glycolysis	FBP1	uc010mrl	1.05400555581597	1.92613764459671	-0.445329853959923	-0.153548457936854	-0.740759903674448
Glycolysis	FBP1	uc004auw	0.590518310728139	1.31894734135088	-0.338116893055729	-0.0427842552536193	-0.0348960332949992
Glycolysis	FBP2	uc004auv	-0.321508005834313	-1.41245684962793	-0.351928690836281	-0.190059973273201	0.74700433380973
Glycolysis	G6PC3	uc002ifa	0.638190286739813	0.842730393932997	0.203538962961541	-0.391035488726437	-0.0215063833797181
Glycolysis	GAPDHS	uc002oaf	0.484159194412027	0.91638248657938	-0.131458827298063	-0.232012048335316	-0.33682975404237
Glycolysis	GCK	uc003tkk	-0.892130142957009	-1.073008042433	0.00613368400917036	0.282684892964918	0.0509472312217977
Glycolysis	HK2	uc002snd	-0.538897332411973	-1.09114182495801	0.100362887490283	-0.18726445911435	-0.000781443069309537
Glycolysis	HK3	uc003mfa	-1.05818792118437	-2.03896677774029	-0.70613102596991	0.858078345288019	0.958761149953356
Glycolysis	LDHA	uc001mol	0.341271403068395	0.450769413723097	-0.159278593236776	-1.13647194514135	0.228758232281365
Glycolysis	LDHB	uc001rfd	-0.965610069465294	-2.03180608330879	-0.269201539822297	0.67344291230026	0.609504941399849
Glycolysis	LDHB	uc001rfe	-0.939449637728415	-1.46296220105502	0.307476404050512	0.890322923116601	0.216089851000713
Glycolysis	PCK1	uc002xyn	-2.91151778854622	-4.08367255468016	0.509984525263301	1.61260890320043	1.39243677652469
Glycolysis	PCK2	uc001wlt	-0.668254616664446	-0.964992630591036	-0.254823258332057	0.10624329318465	-0.0605705309875263
Glycolysis	PCK2	uc001wlu	-0.864757216904232	-1.80838875120548	-0.830139030552073	0.136736133123445	-0.189081085261221
Glycolysis	PCK2	uc010tnw	-1.59684735853541	-0.701013599857569	-0.546951073867484	-0.0791923284149369	0.0336807856155091
Glycolysis	PCK2	uc010tnx	-0.778686314838083	-0.929186278321436	1.22161021772842	0.525308197838082	0.417402401151001
Glycolysis	PDHA1	uc004czg	-0.619420170206578	-1.14536274303737	0.164617659922959	0.125441447692799	0.0923225647984538
Glycolysis	PFKM	uc001rrc	-0.40956008510813	0.999719974387214	0.580221412998134	1.59211508040216	-0.30765116165567
Glycolysis	PFKM	uc001rrb	0.392069894047532	0.0557691590135901	0.159468142824269	-0.941489882294313	-0.566695001821474
Glycolysis	PGAM2	uc003tjs	-0.922514185292471	-1.52594931122579	-0.271438526862015	0.154476540662305	0.160694163010853
Glycolysis	PGM1	uc001dbh	-0.606415990676476	-1.62064659931703	0.208469730299495	0.0461902891429001	0.380542130337372
Glycolysis	PGM1	uc010ooz	1.36335946074333	0.626486337809596	-0.0198724908440568	-0.794781850949829	-0.646022642760421
Glycolysis	PKM	uc002aty	0.702764887837682	1.0303031890832	0.24968277124879	0.268636742197086	-0.245089080343067
Glycolysis	TPI1	uc010sfo	1.19173490577902	0.803707400919269	0.0190899543382914	-0.480067257294218	0.137326504024519
Pyruvate	ACACA	uc002hnk	1.62170701408036	2.15950455571721	-0.798616730735522	-0.733401849454454	-1.3226918988247
Pyruvate	ACACA	uc002hnl	-0.372110677078518	1.63981921271643	-1.52522874440961	-1.05035728374039	-0.94029040327672
Pyruvate	ACACB	uc001toc	-1.62601554887531	-2.03770186955864	0.992095545603723	0.878414718387228	0.593078473421741
Pyruvate	ACACB	uc001tob	-2.98823449914252	-5.8798950376634	0.690992700219494	0.588720486408999	1.33566127899852
Pyruvate	ACAT1	uc001pjy	-0.813826577264683	-1.1575317681342	0.154921260411006	-0.220234590315845	0.109408481140846
Pyruvate	ACSS1	uc002wub	0.658496933663126	1.96865512138405	0.196759087488164	0.891101414959269	-0.619517671765031
Pyruvate	ACSS2	uc010gey	-1.92052727328803	-4.50631300465263	0.27747052867109	0.805661281785915	0.544788052085611
Pyruvate	ADH1A	uc003hur	-2.13599748960411	-3.56473506578894	0.411593038509842	0.689644354223922	0.476923152938574
Pyruvate	ADH1B	uc003hus	-3.67438013736328	-4.02766928401524	-0.188703660264236	1.90705741953101	1.65217441510031
Pyruvate	ALDH2	uc001tst	-1.95605196382447	-3.12611032277789	0.223010252397696	0.683631169836614	0.159939619412078
Pyruvate	ALDH2	uc010syi	-1.74902506149801	-3.46258501543443	-0.297936694624812	-0.702740814640929	0.794657404125679
Pyruvate	ALDH3A2	uc002gwb	-0.288664461047168	-1.4971881210842	0.343470002706932	-0.123488907785669	0.418096148373875
Pyruvate	ALDH3A2	uc002gwa	-0.744314609902034	-1.19334484453729	-0.0729574804652386	-0.450504323125022	0.167112831276243
Pyruvate	HAGH	uc010uvp	-1.32080873335417	-1.38491096358999	-0.157825382677047	-0.0435212946212479	0.564231209735616
Pyruvate	LDHA	uc001mol	0.341271403068395	0.450769413723097	-0.159278593236776	-1.13647194514135	0.228758232281365
Pyruvate	LDHB	uc001rfd	-0.965610069465294	-2.03180608330879	-0.269201539822297	0.67344291230026	0.609504941399849
Pyruvate	LDHB	uc001rfe	-0.939449637728415	-1.46296220105502	0.307476404050512	0.890322923116601	0.216089851000713
Pyruvate	LDHD	uc002fdn	-0.628129086793368	-1.31754176227667	-0.446226730711117	-0.729544163789916	0.302483993666494
Pyruvate	MDH1	uc010ypw	-0.205125864943045	-0.394479468343202	0.196901506220686	-0.900899052213667	0.799489012062074
Pyruvate	MDH1	uc002scj	-0.848705245199015	-1.19346926592616	0.0292032908740362	0.0949802962605229	0.232780659565183
Pyruvate	MDH1	uc010ypv	-2.78943276714889	-3.57266247878124	0.0483165718400014	1.515585962431	0.579234719872599
Pyruvate	ME1	uc003pjy	-2.39820514685461	-2.23630022080896	-0.348849725839415	-0.119648730691124	0.415792298303447
Pyruvate	ME2	uc010dpd	1.13679498403334	-0.364822182711023	0.168199695603997	-0.0252987102141236	-0.877286152839453
Pyruvate	PC	uc001ojo	-2.28407794533007	-3.17773595238092	0.913594127211002	0.514426841275464	-0.163184025753485
Pyruvate	PC	uc001ojn	-1.45847547774508	-4.06716723883549	-1.09939279536469	1.10222868202758	2.71837073062559
Pyruvate	PCK1	uc002xyn	-2.91151778854622	-4.08367255468016	0.509984525263301	1.61260890320043	1.39243677652469
Pyruvate	PCK2	uc001wlt	-0.668254616664446	-0.964992630591036	-0.254823258332057	0.10624329318465	-0.0605705309875263
Pyruvate	PCK2	uc001wlu	-0.864757216904232	-1.80838875120548	-0.830139030552073	0.136736133123445	-0.189081085261221
Pyruvate	PCK2	uc010tnw	-1.59684735853541	-0.701013599857569	-0.546951073867484	-0.0791923284149369	0.0336807856155091
Pyruvate	PCK2	uc010tnx	-0.778686314838083	-0.929186278321436	1.22161021772842	0.525308197838082	0.417402401151001
Pyruvate	PDHA1	uc004czg	-0.619420170206578	-1.14536274303737	0.164617659922959	0.125441447692799	0.0923225647984538
Pyruvate	PKM	uc002aty	0.702764887837682	1.0303031890832	0.24968277124879	0.268636742197086	-0.245089080343067
TCA_cycle	ACLY	uc002hyh	0.869351265609926	0.0485231119656085	1.48216251062513	1.27916995166157	0.528235193789704
TCA_cycle	ACO1	uc003zqw	-0.946977945095993	-1.83583809529341	0.284674521643694	0.330233733516281	0.180023005820901
TCA_cycle	ACO1	uc003zqx	-1.90654521489593	-3.17727703940165	0.971564880938343	0.0689201332704492	0.310225489284601
TCA_cycle	ACO2	uc003bac	-0.547283989073986	-1.10690167415488	0.0845958863190502	0.0032757754360773	0.131948462446694
TCA_cycle	CS	uc001sks	-0.625972187716616	-1.27263156379647	0.168250988149738	0.203631637445955	0.125273981979446
TCA_cycle	CS	uc001skr	-0.168622243631203	-1.37474011579196	0.057724861962395	-0.200778729005789	0.322052953188682
TCA_cycle	IDH1	uc002vcs	-2.18655724915295	-3.16373228132226	-0.0945642552304693	0.757629802899902	0.603856103601389
TCA_cycle	IDH2	uc010uqb	1.79658668158085	1.16145018359883	-0.281433959380053	-0.0587596651258731	-0.43111078507308
TCA_cycle	IDH3B	uc002wgq	0.140615980758201	-0.818130798394752	0.0932576638164703	-0.654990874842305	0.0296720632855569
TCA_cycle	IDH3G	uc004fip	-1.31047295386107	-2.36113536393968	0.686640334439699	0.0989433389134425	0.740347028178635
TCA_cycle	MDH1	uc010ypw	-0.205125864943045	-0.394479468343202	0.196901506220686	-0.900899052213667	0.799489012062074
TCA_cycle	MDH1	uc002scj	-0.848705245199015	-1.19346926592616	0.0292032908740362	0.0949802962605229	0.232780659565183
TCA_cycle	MDH1	uc010ypv	-2.78943276714889	-3.57266247878124	0.0483165718400014	1.515585962431	0.579234719872599
TCA_cycle	OGDH	uc003tln	-0.407784225379951	-0.925559309702193	0.249125748490051	0.417340039510816	0.230696868362068
TCA_cycle	OGDH	uc003tlo	-0.315893840391417	-1.78245539083646	-0.478962224613728	0.345022602802974	0.913001242349107
TCA_cycle	OGDH	uc011kbx	1.69629495572889	1.6108974192201	-0.615710104466513	-0.791410603077268	-0.537389152142798
TCA_cycle	OGDHL	uc010qgu	0.772557020714042	1.10415791486963	-0.325791081671333	-0.417505238895239	0.458968736864828
TCA_cycle	PC	uc001ojo	-2.28407794533007	-3.17773595238092	0.913594127211002	0.514426841275464	-0.163184025753485
TCA_cycle	PC	uc001ojn	-1.45847547774508	-4.06716723883549	-1.09939279536469	1.10222868202758	2.71837073062559
TCA_cycle	PCK1	uc002xyn	-2.91151778854622	-4.08367255468016	0.509984525263301	1.61260890320043	1.39243677652469
TCA_cycle	PCK2	uc001wlt	-0.668254616664446	-0.964992630591036	-0.254823258332057	0.10624329318465	-0.0605705309875263
TCA_cycle	PCK2	uc001wlu	-0.864757216904232	-1.80838875120548	-0.830139030552073	0.136736133123445	-0.189081085261221
TCA_cycle	PCK2	uc010tnw	-1.59684735853541	-0.701013599857569	-0.546951073867484	-0.0791923284149369	0.0336807856155091
TCA_cycle	PCK2	uc010tnx	-0.778686314838083	-0.929186278321436	1.22161021772842	0.525308197838082	0.417402401151001
TCA_cycle	PDHA1	uc004czg	-0.619420170206578	-1.14536274303737	0.164617659922959	0.125441447692799	0.0923225647984538
TCA_cycle	SDHA	uc003jao	-0.38277264880031	-0.822269950784647	0.0146112247987154	0.0936219922006032	0.183160309369949
TCA_cycle	SDHB	uc001bae	-0.432957912336492	-0.867860795502568	-0.0387748635759111	0.0165662700959907	0.0924891692713765
TCA_cycle	SDHC	uc001gaj	0.425788057708603	1.18554017357763	-0.347674544651651	-1.26884973848026	0.430006020336209
Oxidative_phosphorylation	ATP12A	uc001upp	1.11326615381806	0.979484441138612	0.389878358264822	0.260418965479076	-0.242034123179529
Oxidative_phosphorylation	ATP5F1C	uc001ijv	-1.02056740372094	-1.53006519290197	0.118510086097161	0.456801758178301	0.55471804324119
Oxidative_phosphorylation	ATP5MC2	uc001sed	-0.484357748607395	-0.0983261009698275	-1.03193148985329	-0.127061760903547	0.177553453456585
Oxidative_phosphorylation	ATP5MC3	uc002uka	-0.63112231096603	-0.975128879355066	0.0451168865995435	0.0322032243137959	0.187478443881977
Oxidative_phosphorylation	ATP5MC3	uc002ujz	-0.933000267426052	-1.39293251634639	0.218155471568095	0.0505707265914669	0.0619779602757566
Oxidative_phosphorylation	ATP5MF	uc003uqo	-1.01239452796304	-1.54245883993441	0.0720420041703101	0.504173375636521	-0.734187086277207
Oxidative_phosphorylation	ATP5MF	uc003uqm	-0.837404113471689	-1.78816856009681	0.410894543052549	0.161649729338068	-0.844436320593522
Oxidative_phosphorylation	ATP5PD	uc002jmn	-0.708113720773697	-0.896062816436364	-0.271901356485122	-0.0357205544837243	0.137415802408315
Oxidative_phosphorylation	ATP5PF	uc002ylu	-0.624321466842643	-0.936295237509343	-0.13260801639591	0.0422214531452511	-0.00330994119260194
Oxidative_phosphorylation	ATP6V0A4	uc003vuf	2.92978769236279	3.68778751362764	0.147667800327789	-0.00686941248320683	-0.48737511486394
Oxidative_phosphorylation	ATP6V0A4	uc003vuh	2.55427709467369	1.81497234152247	0.272609401200858	-0.133327327175706	1.48906100232792
Oxidative_phosphorylation	ATP6V0A4	uc003vug	2.85683152335548	2.81424157839435	0.879572044957894	-0.739949820268163	-0.699835102814292
Oxidative_phosphorylation	ATP6V1B1	uc002shj	1.74342713835133	5.03236324842494	-0.097004010682188	0.894475653770792	-0.936231804713862
Oxidative_phosphorylation	ATP6V1C1	uc010mbz	0.920661530181082	1.83323467738351	-0.463487209129538	0.808837714644508	0.378587587722844
Oxidative_phosphorylation	ATP6V1C1	uc003yla	0.236482801278964	-0.0402762051369972	-1.51141333141512	0.47271685607256	-0.35877577698051
Oxidative_phosphorylation	ATP6V1G2	uc003nua	0.593333626945482	1.06951876448794	-0.113676098820685	-0.259813169129641	0.218636811894675
Oxidative_phosphorylation	ATP6V1H	uc003xrl	1.52064205430941	2.55760004932266	-0.389724193181136	-0.199683566126798	-0.918324141028527
Oxidative_phosphorylation	COX4I2	uc002wwj	-1.42638010024922	-1.70757426946531	-0.0288519742704718	1.23096810199635	0.140142746092275
Oxidative_phosphorylation	COX5A	uc002azi	-0.661021754366816	-0.880005251398333	-0.152583097616744	0.114841092666406	-0.000734474403332241
Oxidative_phosphorylation	COX6B2	uc002qkn	1.88023674833385	1.94487294216718	0.212394720127698	0.330081340966026	-0.360919490775904
Oxidative_phosphorylation	COX6C	uc003yiz	0.879562677043689	1.66768450161003	-0.263732551952649	-0.0371427648968445	-0.0914441634200605
Oxidative_phosphorylation	COX7A1	uc002odm	-1.53139679766708	-1.7519413456527	-0.356530439612226	0.288098333505336	0.928389323054126
Oxidative_phosphorylation	NDUFA4L2	uc010srk	-0.559489685794083	-1.08478364677383	-0.386520974395858	0.117503409662301	0.426021455125425
Oxidative_phosphorylation	NDUFA4L2	uc001sno	-0.987689281890128	-1.32717416907219	-0.156759336254802	0.403330569869756	0.359125139723392
Oxidative_phosphorylation	NDUFA5	uc003vks	-1.38066753964704	2.14121809211389	-0.00812966040432039	1.17743560246073	0.986751472894258
Oxidative_phosphorylation	NDUFA6	uc003bcb	-0.51470333451695	-0.803945348622644	-0.0653395130813316	-0.092409765024344	0.109104125767216
Oxidative_phosphorylation	NDUFB5	uc003fke	-0.170827040154208	-0.959589725048915	-0.132340613779699	0.00816555716908451	0.0254948600960966
Oxidative_phosphorylation	NDUFB6	uc003zrf	-0.23868122933233	-1.02504546539802	-0.447635709815701	-0.25049656661101	-0.19951077105757
Oxidative_phosphorylation	NDUFS1	uc010zir	-0.739734078749254	0.882973169632957	-0.10915079271571	0.624993504753074	1.19414852255207
Oxidative_phosphorylation	NDUFS2	uc001fyw	0.617330401189921	2.69977361212478	0.270430489540537	0.387646469374011	1.46962830965453
Oxidative_phosphorylation	NDUFS8	uc001onc	-0.399304775246896	-0.998071309500543	-0.187658369916467	0.0160806473091254	0.105833846374289
Oxidative_phosphorylation	NDUFV3	uc002zcn	-0.580318577546325	-0.874473181602498	-0.298714124340215	-0.214055509622293	-0.0716008962923588
Oxidative_phosphorylation	SDHA	uc003jao	-0.38277264880031	-0.822269950784647	0.0146112247987154	0.0936219922006032	0.183160309369949
Oxidative_phosphorylation	SDHB	uc001bae	-0.432957912336492	-0.867860795502568	-0.0387748635759111	0.0165662700959907	0.0924891692713765
Oxidative_phosphorylation	SDHC	uc001gaj	0.425788057708603	1.18554017357763	-0.347674544651651	-1.26884973848026	0.430006020336209
Oxidative_phosphorylation	TCIRG1	uc001one	-0.103074689488017	-0.983297006720567	-0.380283912414484	0.545999929166358	0.390132980048257
Oxidative_phosphorylation	UQCR10	uc003agp	-0.474914177687608	-1.01200668039557	-0.0929153944892323	-0.0815125042146708	0.2737899145195
Oxidative_phosphorylation	UQCRH	uc001cpp	-0.281456990684423	-0.802495639535842	-0.0268447673351938	0.00253223642722142	0.0159254791069101
Oxidative_phosphorylation	UQCRHL	uc009vol	-0.377957076368493	-0.824272334252245	0.00733650828066582	0.0899488971604382	0.113161350747717
