## Supplementary Table 5. Expression values underlying Figure 5D for "Tumoral switch in NUMB splicing changes essential transcription pathways and induces malignant properties in tumour cells"

Pathway	gene_name	gene_id	transcript_id	HNS_AU565_BREAST	HNS_BT20_BREAST	HNS_BT483_BREAST	HNS_CAL148_BREAST	HNS_CAMA1_BREAST	HNS_EFM192A_BREAST	HNS_HCC1500_BREAST	HNS_HCC1937_BREAST	HNS_HCC1954_BREAST	HNS_HCC202_BREAST	HNS_HCC2218_BREAST	HNS_HCC38_BREAST	HNS_HCC70_BREAST	HNS_KPL1_BREAST	HNS_MCF7_BREAST	HNS_MDAMB175VII_BREAST	HNS_MDAMB361_BREAST	HNS_MDAMB415_BREAST	HNS_MDAMB453_BREAST	HNS_SKBR3_BREAST	HNS_T47D_BREAST	HNS_UACC893_BREAST	HNS_ZR751_BREAST	LNS_BT474_BREAST	LNS_BT549_BREAST	LNS_CAL120_BREAST	LNS_CAL51_BREAST	LNS_CAL851_BREAST	LNS_EFM19_BREAST	LNS_HCC1395_BREAST	LNS_HCC1428_BREAST	LNS_HCC1569_BREAST	LNS_HCC1599_BREAST	LNS_HCC1806_BREAST	LNS_HDQP1_BREAST	LNS_HMC18_BREAST	LNS_HMEL_BREAST	LNS_HS578T_BREAST	LNS_JIMT1_BREAST	LNS_MDAMB134VI_BREAST	LNS_MDAMB157_BREAST	LNS_MDAMB231_BREAST	LNS_MDAMB436_BREAST	LNS_MDAMB468_BREAST	LNS_UACC812_BREAST	LNS_ZR7530_BREAST
Notch	HES1	ENSG00000114315.3	ENST00000232424.3	5.478324711	5.202417722	4.262282806	6.053980168	5.151777655	5.200849575	4.629939409	5.297558281	5.588264894	5.89917563	6.142821844	4.772413555	6.219749355	5.066519781	5.264536431	5.280213996	5.129283017	5.336997417	3.604071324	5.675815931	4.217230716	5.082787732	5.078951341	5.538848521	3.438292852	1.3950628	6.15704371	4.614120869	4.368069877	5.643278996	5.015693807	3.768713657	6.513174885	5.501439145	3.702657543	4.018812186	5.189033824	4.971313624	3.780310099	3.689299161	4.508428653	3.294253136	3.228049048	5.360364277	5.222263604	5.068670811
Notch	NOTCH3	ENSG00000074181.4	ENST00000263388.2	4.87282876	4.67468662	5.416501993	5.225737653	5.088311236	4.300123725	3.895302621	4.130107179	4.495055528	5.483815777	5.190219764	5.883865155	7.513727596	5.550900665	4.869871406	5.849498932	4.868884273	1.669026766	4.799087306	4.351910961	4.652486495	3.324810603	3.228049048	4.653633311	3.547203025	0.632268215	4.782932705	4.3652726	5.135042286	4.730096466	2.596935142	0.35614381	5.569855608	4.703211467	3.821710215	0.176322773	3.819668183	7.11113567	2.114367025	2.922197848	5.914803677	0.150559677	3.270528942	6.780572574	4.3305584	4.423578171
Notch	NRARP	ENSG00000198435.2	ENST00000356628.2	0.992768431	3.032100843	3.40053793	3.656496371	4.497612366	2.831877241	3.439623138	2.140778656	1.521050737	2.925999419	2.733354341	3.456806149	5.161887682	3.95419631	2.713695815	2.283921772	3.237257771	0.575312331	3.825785627	0.765534746	3.517275693	2.998195503	2.641546029	3.482848283	0.422233001	0.765534746	3.786596362	1.778208576	4.017031081	1.454175893	2.599317794	1.650764559	6.264161071	3.654206378	0.378511623	2.070389328	1.372952098	0.084064265	1.416839742	2.063502942	3.649615459	0.695993813	1.10433666	1.613531653	0.584962501	2.201633861
Notch	ITCH	ENSG00000078747.8	ENST00000374864.4	3.526068812	4.791293149	4.025914699	3.3305584	3.869871406	2.675815931	4.496973581	4.577730931	4.043519494	3.132576843	3.026800059	4.925049965	4.333423734	3.285402219	3.512226887	4.315421316	3.994579724	3.533563348	3.607626221	3.683696454	3.854993017	3.629939409	4.300855871	6.391114676	4.399171094	4.388878339	4.713145902	3.19061486	3.981852653	4.272769732	3.379898164	4.697106574	4.095080492	3.801158656	3.881664619	4.025028794	4.839455765	4.321928095	6.169524197	4.191404729	4.647890091	4.3305584	4.219555769	3.909773104	3.772941338	3.484138131
Notch	MAML3	ENSG00000196782.8	ENST00000509479.2	2.495695163	0.948600847	2.014355293	2.957914599	1.384049807	1.117695043	1.646162657	0.084064265	1.448900951	1.659924558	1.310340121	0.815575429	1.773996325	2.09085343	0.925999419	2.40599236	1.937344392	0.956056652	2.100977648	1.427606173	1.438292852	1.748461233	1.042644337	1.773996325	0.014355293	1.448900951	1.480265122	0.432959407	0.014355293	1.007195501	1.372952098	0.189033824	0.50589093	1.042644337	0.970853654	0.124328135	0.695993813	0.028569152	0.124328135	2.807354922	0.042644337	0.443606651	0.650764559	0.422233001	0.084064265	1.929790998
WNT	RAC1	ENSG00000136238.13	ENST00000356142.4	5.772149591	5.891662208	6.256255873	5.944624223	4.876762491	4.442943496	5.386810946	3.22342255	3.983677695	5.051807107	2.875780063	5.715893371	4.253232939	5.818390444	4.351204277	5.5055734	5.057450272	5.209843231	3.92314918	5.478648295	5.563768278	6.16711703	6.237257771	5.239168879	2.580145484	3.969012308	2.192194165	4.170726276	4.46727948	3.056583528	5.428946345	3.510961919	4.003602237	4.277984747	3.895302621	0.704871964	4.175524601	3.224966365	2.032100843	5.071676874	2.498250868	0.613531653	1.021479727	3.634593268	5.899417349	4.736604875
WNT	MAPK9	ENSG00000050748.13	ENST00000523583.1	3.422233001	3.357552005	1.722466024	2.411426246	3.659924558	2.070389328	2.811471031	2.44625623	4.655351829	2.914564523	3.922197848	3.10433666	2.025028794	3.211012193	3.047887329	2.14404637	2.803227036	2.060047384	2.797012978	2.700439718	2.684818738	2.865918815	2.881664619	2.384049807	2.752748591	1.169925001	1.448900951	1.981852653	2.025028794	1.632268215	3.411426246	1.948600847	2.819668183	0.333423734	0.970853654	1.459431619	0.545968369	0.933572638	0.40053793	1.448900951	2.754887502	2.114367025	4.10433666	3.496973581	1.570462931	1.839959587
WNT	FRAT1	ENSG00000165879.7	ENST00000371021.3	1.344828497	0.956056652	2.408711861	3.759155834	2.871843649	2.042644337	2.169925001	0.895302621	1.214124805	3.122672719	1.632268215	0.992768431	1.333423734	1.851998837	1.803227036	1.827819025	2.432959407	1.604071324	2.007195501	1.713695815	3.286881148	1.422233001	2.358958826	1.933572638	0.847996907	0.831877241	1.516015147	0.604071324	1.941106311	0.263034406	1.580145484	1.545968369	1.545968369	1.124328135	0.879705766	1.056583528	0.97819563	0.310340121	0.918386234	2.459431619	1.028569152	0.757023247	0.584962501	1.14404637	1.189033824	2.025028794
WNT	FRAT2	ENSG00000181274.5	ENST00000371019.2	3.767654798	2.560714954	3.832890014	5.90014226	4.388189537	3.894332742	3.363171077	2.140778656	3.56315813	4.288358562	3.902073579	2.480265122	3.602884409	3.592158002	3.560714954	2.648465443	4.202417722	3.03562391	4.314696526	3.608809243	4.652486495	3.026800059	4.161081482	4.54225805	3.003602237	1.565597176	3.181102551	1.851998837	3.812498225	1.03562391	3.775050541	3.214124805	4.522934561	3.125981654	2.456806149	2.867896464	2.462052319	1.97819563	2.550900665	3.606442228	2.042644337	2.100977648	2.003602237	3.384049807	2.44625623	3.803227036
WNT	SFRP1	ENSG00000104332.7	ENST00000220772.3	0.056583528	2.805292456	0.070389328	1.063502942	0.042644337	0.298658316	0.028569152	5.157447996	0.056583528	0.084064265	0.028569152	3.012568674	0.084064265	0	0.028569152	0.070389328	3.333423734	0.084064265	0.084064265	0.070389328	0.028569152	0.124328135	0.070389328	0.042644337	3.510961919	11.04022122	1.35614381	3.308885057	0.028569152	2.23572706	0.028569152	7.349082146	5.577730931	0.933572638	1.819668183	0.042644337	5.371558863	0.495695163	6.040015679	0	4.277984747	0.042644337	1.49057013	5.500802053	0.344828497	0
SHH	SMO	ENSG00000128602.5	ENST00000249373.3	0.042644337	0.014355293	0.056583528	5.27351589	0.124328135	0.713695815	0.084064265	1.469885976	0.150559677	0.042644337	0.028569152	3.905928478	0.028569152	0.124328135	0.084064265	1.794935663	3.014355293	0.992768431	0.056583528	0.028569152	2.944858446	0.014355293	0.565597176	3.549669171	2.784503983	0.98550043	5.602587527	0.097610797	3.142413438	3.917431755	0.555816155	5.039138394	2.87774425	3.757023247	3.220329955	3.292781749	3.739848103	2.927896454	3.859969548	0.176322773	4.622930351	0.042644337	4.19298317	1.063502942	0.124328135	1.700439718
SHH	GLI1	ENSG00000111087.5	ENST00000228682.2	0	0.056583528	0.014355293	0	0	0.189033824	0.084064265	0	0.084064265	0.056583528	0	0.124328135	0.070389328	0.028569152	0	0.111031312	0.163498732	0	0.189033824	0	0.014355293	0	0	0	0	0.042644337	1.070389328	0	0.214124805	1.021479727	0.111031312	0.389566812	0.137503524	0.35614381	0	1.761285273	0.163498732	0.782408565	0.014355293	0	0.526068812	0	0.321928095	0	0	0
SHH	EVC	ENSG00000072840.8	ENST00000382674.2	0	1.695993813	2.22342255	3.193771743	0.887525271	0.495695163	0	1.182692298	0.739848103	0.056583528	0.014355293	2.558267634	1.244887059	0.014355293	0	1.176322773	2.375734539	0.124328135	1.5360529	0.028569152	1.214124805	0.941106311	1.811471031	2.097610797	2.843983844	2.500802053	2.786596362	1.182692298	0	1.097610797	1.448900951	1.952333566	0.90303827	1.704871964	0.910732662	0.042644337	3.365972428	3.257010618	2.456806149	1.269033146	2.639232163	3.720278465	3.580145484	0.111031312	1.655351829	1.480265122
SHH	KIF7	ENSG00000166813.10	ENST00000394412.3	0.40053793	1.03562391	0.970853654	1.956056652	0.23878686	0.815575429	0.815575429	3.439623138	0.367371066	0.847996907	0.659924558	5.043519494	1.726831217	0.687060688	0.378511623	1.367371066	2.89917563	0.495695163	0.097610797	0.214124805	1.298658316	2.214124805	0.695993813	1.989139007	2.639232163	2.229587923	2.639232163	0.871843649	2.422233001	3.323370069	1.13093087	2.873813198	1.709290636	2.117695043	2.992768431	0.111031312	1.589763487	2.924099886	3.708187236	0.263034406	3.107687869	2.731183242	1.678071905	1.028569152	1.952333566	1.722466024
SHH	SPOPL	ENSG00000144228.4	ENST00000280098.4	3.493134922	3.420886575	3.960697039	3.068670811	5.163498732	3.426264755	4.945326777	2.792855352	3.504620392	2.897240426	3.459431619	3.649615459	3.802193217	3.778208576	4.080657663	3.280956314	3.522306893	3.539779192	4.368069877	2.998195503	2.565597176	4.243364426	5.049630768	3.815575429	3.247927513	3.557042415	3.606442228	2.386810946	3.323370069	2.565597176	4.3652726	2.711494907	2.841973119	2.185866545	2.375734539	2.375734539	2.124328135	2.66448284	2.702657543	4.599912842	2.912649865	2.952333566	1.948600847	3.59454855	2.341985747	3.532316959
Hippo	YAP1	ENSG00000137693.9	ENST00000528834.1	0	0.163498732	0	0	0	0	0.687060688	0.310340121	0	0	0	0	0	0	0	0	0.464668267	0	0	0	0.275007047	0	0	0.22650853	0	0	0.669026766	0.782408565	0.189033824	0.790772038	0.389566812	0	0.214124805	0.137503524	0.111031312	0.545968369	1.384049807	0	0	0.250961574	0.286881148	0.948600847	0.23878686	0.50589093	0.807354922	0.22650853
Hippo	WWTR1	ENSG00000018408.10	ENST00000465804.1	3.382667253	3.649615459	1.316145742	1.799087306	1.599317794	2.153805336	1.163498732	4.977279923	3.682573297	2.454175893	0.739848103	6.515384461	5.588564737	2.341985747	1.459431619	1.807354922	4.014355293	2.855989697	1.956056652	2.5360529	3.100977648	3.708187236	2.427606173	2.269033146	4.750606505	3.95419631	4.370164281	3.527320608	2.924099886	5.260402093	3.565597176	4.099295204	4.820689561	3.286881148	3.399171094	5.858229714	3.56193706	4.383358695	4.319039816	0.23878686	3.810443104	4.501439145	3.973611276	4.473137488	2.488000771	1.925999419
Hippo	CCN2	ENSG00000118523.5	ENST00000367976.3	1.875780063	0.378511623	0.773996325	0.150559677	0.454175893	4.379898164	0.250961574	2.084064265	6.075104722	2.422233001	0.275007047	10.18797059	2.845991771	3.678071905	0.389566812	3.711494907	5.257764969	6.706944902	1.599317794	3.390942773	0.378511623	4.159467729	2.469885976	0.40053793	8.637168247	6.787771993	6.487518506	6.951867504	0.98550043	5.563768278	3.047887329	6.7382274	4.274261661	1.906890596	3.681449265	1.97819563	3.864928972	11.63553675	4.388878339	0.516015147	3.379898164	7.491612627	2.769771739	6.191009849	2.608809243	4.185073638
Hippo	LLGL2	ENSG00000073350.9	ENST00000375227.4	5.297191417	3.450221496	5.054414388	3.738767837	5.908572759	4.124328135	5.952566541	4.388878339	4.528571319	6.139142019	6.305423389	5.92243574	4.638073837	6.42508999	6.575766127	4.942983598	6.640534169	4.603477988	4.9800253	5.473462236	4.561326136	7.799087306	6.354557947	4.522934561	0.464668267	1.516015147	4.207892852	4.071247819	4.584361253	2.648465443	5.116863758	2.189033824	4.583759754	3.412781525	3.762348816	0.070389328	3.368768349	0.042644337	4.234194723	4.873321063	2.028569152	0.879705766	1.748461233	5.058316496	3.969012308	4.880195729
Hippo	PARD6A	ENSG00000102981.5	ENST00000458121.2	0.970853654	4.234194723	2.904965719	2.353323291	2.881664619	2.82374936	3.592158002	2.981852653	1.339137385	3.447579197	1.454175893	2.942983598	1.90303827	2.375734539	1.669026766	3.436961338	3.691534165	2.584962501	4.300855871	1.584962501	3.840966704	3.439623138	5.11353382	2.737686761	1.867896464	2.827819025	2.321928095	2.587364991	1.678071905	0.163498732	1.718087584	0.137503524	2.283921772	1.367371066	1.914564523	3.17951105	0.298658316	0	0.790772038	3.264536431	0.275007047	1.895302621	1.700439718	2.675815931	1.655351829	0.722466024
